# High-throughput propagation of human prostate tissue from induced-pluripotent stem cells

**DOI:** 10.1101/637876

**Authors:** AC Hepburn, EL Curry, M Moad, RE Steele, OE Franco, L Wilson, P Singh, SE Crawford, Luke Gaughan, IG Mills, SW Hayward, CN Robson, R Heer

## Abstract

Primary culture of human prostate organoids is slow, inefficient and laborious. To overcome this, we demonstrate a new high-throughput model where rapidly proliferating and easily handled induced pluripotent stem cells, for the first time, enable generation of human prostate tissue in vivo and in vitro. Using a co-culture technique with urogenital sinus mesenchyme, we recapitulated the in situ prostate histology, including the stromal compartment and the full spectrum of epithelial differentiation. This approach overcomes major limitations in primary cultures of human prostate stem, luminal and neuroendocrine cells, as well as the stromal microenvironment. These models provide new opportunities to study prostate development, homeostasis and disease.
