## Supplementary Table S3 for "High-throughput propagation of human prostate tissue from induced-pluripotent stem cells"

### Sheet: Sheet1
Basal	Luminal
ANXA8L2	MMP7
ANXA8	KLK2
KRT14	KLK3			List of the top 50 genes upregulated in the DEG analysis to generate ‘basal’ and ‘luminal’ genesets for GSEA.
HCAR3	TSPAN1
HCAR2	HSPA6
RP11-324E6.6	HSPA7
KRT6C	MSMB
AREG	CYP3A5
AREGB	AC069213.1
S100A2	RARRES1
SFN	FXYD3
IL8	MUC20
AQP3	TFF1
TACSTD2	CFB
LAMB3	CHCHD2
SLC14A1	TNFSF10
KRT5	CEACAM5
MMP10	SFN
AC022596.6	C8orf4
KRT42P	UCA1
FXYD3	AQP3
CHCHD2	MMP10
DKK1	FOXA1
RARRES1	TMEM45B
MPZL2	GPRC5A
MUC20	TM4SF1
KRT17P1	S100P
MMP3	GDF15
TRIM29	GPR110
LOXL4	CEACAM3
CYP3A5	CEACAM1
TNFSF10	PDK4
GBP4	ZG16B
KRT7	TACSTD2
FGFBP1	RP11-61L23.2
AC069213.1	NDRG1
GPX2	MMP3
CXCL10	CASP4
GBP3	GBP3
SERPINB5	CEACAM8
APOL1	FAM115C
KLF5	DKK1
KRT16P5	SQRDL
CEACAM5	HSPA1A
ADIRF	HSPA1B
FOSL1	IL8
FOXA1	LAMB3
GBP1	ALDH1A3
KRT6A	STEAP4
TNC	RAET1L
